# Dysregulation of splicing-related proteins in prostate cancer is controlled by FOXA1

**DOI:** 10.1101/509034

**Authors:** John G. Foster, Rebecca Arkell, Marco Del Giudice, Chinedu Anene, Andrea Lauria, John D. Kelly, Nicholas R. Lemoine, Salvatore Oliviero, Matteo Cereda, Prabhakar Rajan

## Abstract

Prostate cancer (PCa) is genomically driven by dysregulation of transcriptional networks involving the transcriptional factors (TFs) FOXA1, ERG, AR, and HOXB13. However, the role of these specific TFs in the regulation of alternative pre-mRNA splicing (AS), which is a proven therapeutic vulnerability for cancers driven by the TF MYC, is not described. Using transcriptomic datasets from PCa patients, we tested for an association between expression of *FOXA1, ERG, AR, HOXB13*, and *MYC*, and genes involved in AS - termed splicing-related proteins (SRPs), which have pleiotropic roles in RNA metabolism. We identified FOXA1 as the strongest predictor of dysregulated SRP gene expression, which was associated with PCa disease relapse after treatment. Subsequently, we selected a subset of FOXA1-binding and actively-transcribed SRP genes that phenocopy the FOXA1 dependency of PCa cells, and confirmed *in vitro* via knockdown and over-expression that FOXA1 regulates SRP gene expression. Finally, we demonstrated the persistence of a FOXA1-SRP gene association in treatment-relapsed castration-resistant PCa (CRPCa) patients. Our data demonstrate, for the first time, that FOXA1 controls dysregulated SRP gene expression, which is associated with poor PCa patient outcomes. Analogous to MYC-driven cancers, our findings implicate the therapeutic targeting of SRPs and AS in FOXA1-overexpressing PCa.
