## Supplementary Data 1 for "Dysregulation of splicing-related proteins in prostate cancer is controlled by FOXA1"

### Sheet: TCGA
Supplementary Data 1 Patients
TCGA PRAD Patient ID and expression information for five transcription factors
patient	ERG_overexpression	FOXA1_overexpression	AR_overexpression	HOXB13_overexpression	MYC_overexpression	ERG_status
TCGA-2A-A8VL						fusion
TCGA-2A-A8VO
TCGA-2A-A8VT	TRUE	TRUE	TRUE	TRUE	TRUE	fusion
TCGA-2A-A8VV	TRUE					fusion
TCGA-2A-A8VX
TCGA-2A-A8W1		TRUE		TRUE
TCGA-2A-A8W3		TRUE	TRUE	TRUE
TCGA-CH-5737				TRUE
TCGA-CH-5738			TRUE		TRUE
TCGA-CH-5739	TRUE	TRUE	TRUE		TRUE	fusion
TCGA-CH-5740	TRUE			TRUE	TRUE	fusion
TCGA-CH-5741	TRUE	TRUE		TRUE		fusion
TCGA-CH-5744	TRUE	TRUE		TRUE		fusion
TCGA-CH-5746	TRUE	TRUE			TRUE	fusion
TCGA-CH-5748		TRUE	TRUE		TRUE
TCGA-CH-5750			TRUE	TRUE	TRUE
TCGA-CH-5751		TRUE	TRUE		TRUE
TCGA-CH-5752	TRUE	TRUE	TRUE		TRUE	fusion
TCGA-CH-5753		TRUE	TRUE	TRUE
TCGA-CH-5754	TRUE		TRUE		TRUE	fusion
TCGA-CH-5761		TRUE	TRUE	TRUE	TRUE
TCGA-CH-5762		TRUE	TRUE		TRUE
TCGA-CH-5763					TRUE
TCGA-CH-5764	TRUE	TRUE	TRUE	TRUE	TRUE	fusion
TCGA-CH-5765	TRUE	TRUE	TRUE	TRUE	TRUE	fusion
TCGA-CH-5766		TRUE	TRUE	TRUE		fusion
TCGA-CH-5767			TRUE		TRUE
TCGA-CH-5768	TRUE	TRUE	TRUE		TRUE	fusion
TCGA-CH-5769						fusion
TCGA-CH-5771
TCGA-CH-5772		TRUE	TRUE
TCGA-CH-5788			TRUE		TRUE
TCGA-CH-5789		TRUE	TRUE	TRUE		fusion
TCGA-CH-5790	TRUE	TRUE	TRUE	TRUE	TRUE	fusion
TCGA-CH-5791	TRUE	TRUE	TRUE	TRUE		fusion
TCGA-CH-5792
TCGA-CH-5794	TRUE			TRUE		fusion
TCGA-EJ-5494		TRUE	TRUE	TRUE	TRUE
TCGA-EJ-5495			TRUE			fusion
TCGA-EJ-5496	TRUE	TRUE	TRUE			fusion
TCGA-EJ-5497	TRUE		TRUE			fusion
TCGA-EJ-5498	TRUE		TRUE		TRUE	fusion
TCGA-EJ-5499						fusion
TCGA-EJ-5501			TRUE	TRUE
TCGA-EJ-5502			TRUE			fusion
TCGA-EJ-5503			TRUE			fusion
TCGA-EJ-5504		TRUE	TRUE		TRUE
TCGA-EJ-5505		TRUE	TRUE
TCGA-EJ-5506		TRUE	TRUE	TRUE		fusion
TCGA-EJ-5507	TRUE	TRUE		TRUE		fusion
TCGA-EJ-5508	TRUE	TRUE	TRUE		TRUE	fusion
TCGA-EJ-5509			TRUE
TCGA-EJ-5510			TRUE	TRUE
TCGA-EJ-5511			TRUE	TRUE	TRUE
TCGA-EJ-5512						fusion
TCGA-EJ-5514		TRUE	TRUE
TCGA-EJ-5515			TRUE
TCGA-EJ-5516	TRUE		TRUE			fusion
TCGA-EJ-5517		TRUE
TCGA-EJ-5518			TRUE	TRUE	TRUE
TCGA-EJ-5519			TRUE	TRUE	TRUE
TCGA-EJ-5521						fusion
TCGA-EJ-5522	TRUE	TRUE	TRUE	TRUE		fusion
TCGA-EJ-5524	TRUE	TRUE	TRUE			fusion
TCGA-EJ-5525	TRUE		TRUE		TRUE	fusion
TCGA-EJ-5526	TRUE	TRUE	TRUE			fusion
TCGA-EJ-5527	TRUE	TRUE	TRUE	TRUE	TRUE	fusion
TCGA-EJ-5530	TRUE	TRUE	TRUE	TRUE	TRUE	fusion
TCGA-EJ-5531			TRUE
TCGA-EJ-5532		TRUE	TRUE	TRUE	TRUE
TCGA-EJ-5542	TRUE	TRUE	TRUE			fusion
TCGA-EJ-7115				TRUE
TCGA-EJ-7123		TRUE	TRUE	TRUE	TRUE
TCGA-EJ-7125		TRUE	TRUE	TRUE	TRUE
TCGA-EJ-7218
TCGA-EJ-7312
TCGA-EJ-7314		TRUE	TRUE		TRUE	fusion
TCGA-EJ-7315		TRUE	TRUE			fusion
TCGA-EJ-7317
TCGA-EJ-7318				TRUE
TCGA-EJ-7321	TRUE			TRUE	TRUE	fusion
TCGA-EJ-7325
TCGA-EJ-7327	TRUE	TRUE	TRUE	TRUE	TRUE	fusion
TCGA-EJ-7328						fusion
TCGA-EJ-7330		TRUE	TRUE		TRUE
TCGA-EJ-7331			TRUE
TCGA-EJ-7781		TRUE	TRUE		TRUE
TCGA-EJ-7783	TRUE		TRUE		TRUE	fusion
TCGA-EJ-7784	TRUE	TRUE	TRUE		TRUE	fusion
TCGA-EJ-7785	TRUE		TRUE		TRUE	fusion
TCGA-EJ-7786			TRUE
TCGA-EJ-7788			TRUE	TRUE
TCGA-EJ-7789			TRUE
TCGA-EJ-7791			TRUE
TCGA-EJ-7792			TRUE
TCGA-EJ-7793			TRUE			fusion
TCGA-EJ-7794			TRUE		TRUE
TCGA-EJ-7797	TRUE					fusion
TCGA-EJ-8468		TRUE	TRUE	TRUE
TCGA-EJ-8469	TRUE	TRUE	TRUE		TRUE	fusion
TCGA-EJ-8470		TRUE	TRUE
TCGA-EJ-8472	TRUE	TRUE		TRUE		fusion
TCGA-EJ-8474
TCGA-EJ-A46B				TRUE
TCGA-EJ-A46D	TRUE					fusion
TCGA-EJ-A46F
TCGA-EJ-A46G		TRUE	TRUE
TCGA-EJ-A46H					TRUE
TCGA-EJ-A46I
TCGA-EJ-A65B				TRUE
TCGA-EJ-A65D
TCGA-EJ-A65E		TRUE		TRUE
TCGA-EJ-A65F	TRUE	TRUE		TRUE	TRUE	fusion
TCGA-EJ-A65G
TCGA-EJ-A65J		TRUE
TCGA-EJ-A65M
TCGA-EJ-A6RA
TCGA-EJ-A6RC
TCGA-EJ-A7NF	TRUE					fusion
TCGA-EJ-A7NG						fusion
TCGA-EJ-A7NH
TCGA-EJ-A7NJ				TRUE
TCGA-EJ-A7NM		TRUE		TRUE
TCGA-EJ-A8FN
TCGA-EJ-A8FO				TRUE
TCGA-EJ-A8FP
TCGA-EJ-A8FS		TRUE	TRUE
TCGA-EJ-A8FU
TCGA-FC-7708			TRUE			fusion
TCGA-FC-7961
TCGA-FC-A4JI		TRUE			TRUE
TCGA-FC-A5OB				TRUE
TCGA-FC-A6HD
TCGA-FC-A8O0
TCGA-G9-6329	TRUE					fusion
TCGA-G9-6332	TRUE			TRUE
TCGA-G9-6333		TRUE
TCGA-G9-6336						fusion
TCGA-G9-6338
TCGA-G9-6339
TCGA-G9-6342	TRUE			TRUE		fusion
TCGA-G9-6343
TCGA-G9-6347
TCGA-G9-6348
TCGA-G9-6351						fusion
TCGA-G9-6353						fusion
TCGA-G9-6354
TCGA-G9-6356						fusion
TCGA-G9-6361	TRUE					fusion
TCGA-G9-6362
TCGA-G9-6363						fusion
TCGA-G9-6364						fusion
TCGA-G9-6365						fusion
TCGA-G9-6366		TRUE		TRUE
TCGA-G9-6367
TCGA-G9-6369
TCGA-G9-6370
TCGA-G9-6371				TRUE
TCGA-G9-6373
TCGA-G9-6377						fusion
TCGA-G9-6378
TCGA-G9-6379
TCGA-G9-6384	TRUE	TRUE	TRUE			fusion
TCGA-G9-6385						fusion
TCGA-G9-6494		TRUE		TRUE
TCGA-G9-6496
TCGA-G9-6498
TCGA-G9-6499
TCGA-G9-7510
TCGA-G9-7519
TCGA-G9-7521			TRUE	TRUE
TCGA-G9-7522				TRUE		fusion
TCGA-G9-7523
TCGA-G9-7525	TRUE
TCGA-H9-7775
TCGA-H9-A6BX
TCGA-H9-A6BY
TCGA-HC-7075		TRUE
TCGA-HC-7077		TRUE		TRUE	TRUE	fusion
TCGA-HC-7078
TCGA-HC-7079
TCGA-HC-7080		TRUE		TRUE
TCGA-HC-7081	TRUE		TRUE			fusion
TCGA-HC-7209	TRUE	TRUE	TRUE	TRUE	TRUE	fusion
TCGA-HC-7210		TRUE	TRUE
TCGA-HC-7211		TRUE	TRUE	TRUE		fusion
TCGA-HC-7212	TRUE	TRUE	TRUE	TRUE	TRUE	fusion
TCGA-HC-7213	TRUE	TRUE		TRUE		fusion
TCGA-HC-7230	TRUE	TRUE	TRUE			fusion
TCGA-HC-7231	TRUE			TRUE		fusion
TCGA-HC-7232	TRUE		TRUE	TRUE		fusion
TCGA-HC-7233			TRUE		TRUE
TCGA-HC-7736		TRUE	TRUE		TRUE
TCGA-HC-7737
TCGA-HC-7738		TRUE
TCGA-HC-7740
TCGA-HC-7742
TCGA-HC-7744	TRUE	TRUE	TRUE	TRUE	TRUE	fusion
TCGA-HC-7745
TCGA-HC-7747				TRUE	TRUE	fusion
TCGA-HC-7748	TRUE		TRUE	TRUE	TRUE	fusion
TCGA-HC-7749		TRUE	TRUE	TRUE
TCGA-HC-7750
TCGA-HC-7752
TCGA-HC-7817
TCGA-HC-7818			TRUE			fusion
TCGA-HC-7819	TRUE	TRUE
TCGA-HC-7820		TRUE		TRUE		fusion
TCGA-HC-7821			TRUE	TRUE		fusion
TCGA-HC-8213	TRUE					fusion
TCGA-HC-8216
TCGA-HC-8256				TRUE
TCGA-HC-8257	TRUE			TRUE	TRUE	fusion
TCGA-HC-8258
TCGA-HC-8259	TRUE
TCGA-HC-8260						fusion
TCGA-HC-8262						fusion
TCGA-HC-8264			TRUE	TRUE
TCGA-HC-8266
TCGA-HC-A48F	TRUE	TRUE		TRUE		fusion
TCGA-HC-A4ZV			TRUE		TRUE
TCGA-HC-A631				TRUE
TCGA-HC-A632	TRUE					fusion
TCGA-HC-A6AL				TRUE
TCGA-HC-A6AN
TCGA-HC-A6AO
TCGA-HC-A6AP
TCGA-HC-A6AQ
TCGA-HC-A6AS
TCGA-HC-A6HX
TCGA-HC-A6HY	TRUE
TCGA-HC-A76W
TCGA-HC-A76X	TRUE					fusion
TCGA-HC-A8CY		TRUE		TRUE
TCGA-HC-A8D0					TRUE	fusion
TCGA-HC-A8D1					TRUE	fusion
TCGA-HI-7168
TCGA-HI-7169
TCGA-HI-7170
TCGA-HI-7171	TRUE				TRUE	fusion
TCGA-J4-8198	TRUE		TRUE			fusion
TCGA-J4-8200					TRUE
TCGA-J4-A67K					TRUE
TCGA-J4-A67L
TCGA-J4-A67M
TCGA-J4-A67N				TRUE
TCGA-J4-A67O
TCGA-J4-A67Q
TCGA-J4-A67R
TCGA-J4-A67S
TCGA-J4-A67T						fusion
TCGA-J4-A6G1						fusion
TCGA-J4-A6G3					TRUE
TCGA-J4-A6M7	TRUE	TRUE			TRUE	fusion
TCGA-J4-A83I	TRUE	TRUE		TRUE	TRUE	fusion
TCGA-J4-A83J		TRUE
TCGA-J4-A83K	TRUE				TRUE	fusion
TCGA-J4-A83L					TRUE
TCGA-J4-A83M				TRUE	TRUE
TCGA-J4-A83N					TRUE	fusion
TCGA-J9-A52B	TRUE			TRUE		fusion
TCGA-J9-A52E
TCGA-J9-A8CK	TRUE				TRUE	fusion
TCGA-J9-A8CL
TCGA-J9-A8CM					TRUE	fusion
TCGA-J9-A8CN
TCGA-J9-A8CP		TRUE		TRUE
TCGA-KC-A4BL					TRUE
TCGA-KC-A4BN		TRUE				fusion
TCGA-KC-A4BR					TRUE	fusion
TCGA-KC-A4BV	TRUE	TRUE				fusion
TCGA-KC-A7F3					TRUE
TCGA-KC-A7F6	TRUE				TRUE	fusion
TCGA-KC-A7FA		TRUE
TCGA-KC-A7FD
TCGA-KC-A7FE
TCGA-KK-A59X
TCGA-KK-A59Y	TRUE			TRUE		fusion
TCGA-KK-A59Z
TCGA-KK-A6DY	TRUE				TRUE	fusion
TCGA-KK-A6E0				TRUE
TCGA-KK-A6E1	TRUE	TRUE		TRUE		fusion
TCGA-KK-A6E2	TRUE	TRUE		TRUE	TRUE	fusion
TCGA-KK-A6E3
TCGA-KK-A6E4
TCGA-KK-A6E5				TRUE
TCGA-KK-A6E6	TRUE			TRUE		fusion
TCGA-KK-A6E7
TCGA-KK-A6E8
TCGA-KK-A7AP				TRUE	TRUE
TCGA-KK-A7AQ
TCGA-KK-A7AU	TRUE	TRUE		TRUE		fusion
TCGA-KK-A7AV
TCGA-KK-A7AW
TCGA-KK-A7AY				TRUE
TCGA-KK-A7AZ				TRUE	TRUE
TCGA-KK-A7B0
TCGA-KK-A7B1	TRUE					fusion
TCGA-KK-A7B2
TCGA-KK-A7B3				TRUE
TCGA-KK-A7B4	TRUE				TRUE	fusion
TCGA-KK-A8I4						fusion
TCGA-KK-A8I5						fusion
TCGA-KK-A8I6					TRUE	fusion
TCGA-KK-A8I7
TCGA-KK-A8I8					TRUE	fusion
TCGA-KK-A8I9
TCGA-KK-A8IA	TRUE					fusion
TCGA-KK-A8IB
TCGA-KK-A8IC	TRUE					fusion
TCGA-KK-A8ID		TRUE
TCGA-KK-A8IF
TCGA-KK-A8IG
TCGA-KK-A8IH	TRUE					fusion
TCGA-KK-A8II	TRUE	TRUE				fusion
TCGA-KK-A8IJ
TCGA-KK-A8IK
TCGA-KK-A8IL
TCGA-KK-A8IM	TRUE
TCGA-M7-A71Y
TCGA-M7-A71Z					TRUE
TCGA-M7-A720						fusion
TCGA-M7-A721
TCGA-M7-A722
TCGA-M7-A724					TRUE
TCGA-M7-A725		TRUE
TCGA-QU-A6IL
TCGA-QU-A6IM
TCGA-QU-A6IN
TCGA-QU-A6IO
TCGA-QU-A6IP	TRUE					fusion
TCGA-SU-A7E7		TRUE		TRUE	TRUE
TCGA-TK-A8OK
TCGA-V1-A8MF					TRUE
TCGA-V1-A8MG
TCGA-V1-A8MJ
TCGA-V1-A8MK
TCGA-V1-A8ML
TCGA-V1-A8MM
TCGA-V1-A8MU
TCGA-V1-A8WL
TCGA-V1-A8WN		TRUE	TRUE	TRUE
TCGA-V1-A8WS	TRUE	TRUE				fusion
TCGA-V1-A8WV
TCGA-V1-A8WW				TRUE		fusion
TCGA-V1-A8X3				TRUE	TRUE
TCGA-VN-A88I
TCGA-VN-A88K					TRUE	fusion
TCGA-VN-A88L	TRUE					fusion
TCGA-VN-A88M	TRUE
TCGA-VN-A88N
TCGA-VN-A88O		TRUE
TCGA-VN-A88P
TCGA-VN-A88Q	TRUE	TRUE				fusion
TCGA-VN-A88R
TCGA-VP-A872						fusion
TCGA-VP-A875	TRUE	TRUE			TRUE	fusion
TCGA-VP-A876	TRUE				TRUE	fusion
TCGA-VP-A878
TCGA-VP-A879	TRUE					fusion
TCGA-VP-A87B
TCGA-VP-A87C						fusion
TCGA-VP-A87D	TRUE			TRUE	TRUE	fusion
TCGA-VP-A87E					TRUE
TCGA-VP-A87H					TRUE
TCGA-VP-A87J		TRUE	TRUE	TRUE
TCGA-VP-A87K	TRUE	TRUE		TRUE		fusion
TCGA-WW-A8ZI
TCGA-X4-A8KQ
TCGA-X4-A8KS
TCGA-XA-A8JR
TCGA-XJ-A83F	TRUE
TCGA-XJ-A83G
TCGA-XJ-A83H					TRUE
TCGA-XJ-A9DI						fusion
TCGA-XJ-A9DK						fusion
TCGA-XJ-A9DQ
TCGA-XJ-A9DX
TCGA-XQ-A8TA			TRUE		TRUE
TCGA-XQ-A8TB	TRUE				TRUE	fusion
TCGA-Y6-A8TL
TCGA-YJ-A8SW		TRUE	TRUE	TRUE
TCGA-YL-A8HJ	TRUE					fusion
TCGA-YL-A8HK	TRUE					fusion
TCGA-YL-A8HL	TRUE	TRUE	TRUE	TRUE		fusion
TCGA-YL-A8HM					TRUE
TCGA-YL-A8HO
TCGA-YL-A8S8			TRUE		TRUE
TCGA-YL-A8S9		TRUE			TRUE
TCGA-YL-A8SA	TRUE			TRUE		fusion
TCGA-YL-A8SB
TCGA-YL-A8SC			TRUE	TRUE
TCGA-YL-A8SF	TRUE				TRUE	fusion
TCGA-YL-A8SH
TCGA-YL-A8SJ					TRUE
TCGA-YL-A8SK
TCGA-YL-A8SL	TRUE			TRUE	TRUE	fusion
TCGA-YL-A8SO
TCGA-YL-A8SP	TRUE	TRUE	TRUE		TRUE	fusion
TCGA-YL-A8SQ
TCGA-YL-A8SR		TRUE
TCGA-YL-A9WH				TRUE
TCGA-YL-A9WI			TRUE		TRUE
TCGA-YL-A9WJ					TRUE
TCGA-YL-A9WK
TCGA-ZG-A8QW
TCGA-ZG-A8QX
TCGA-ZG-A8QY
TCGA-ZG-A8QZ						fusion

### Sheet: SU2C
Supplementary Data 1 Patients
SU2C Patient ID and expression information for five transcription factors
patient	ERG_overexpression	FOXA1_overexpression	AR_overexpression	HOXB13_overexpression	MYC_overexpression
TP_2061
SC_9091
SC_9086
MO_1339		TRUE		TRUE	TRUE
MO_1337
MO_1336
SC_9031
SC_9081		TRUE			TRUE
SC_9080		TRUE		TRUE
MO_1316	TRUE	TRUE		TRUE	TRUE
TP_2054
SC_9073		TRUE	TRUE
SC_9072			TRUE	TRUE	TRUE
SC_9071
SC_9068				TRUE
MO_1277	TRUE	TRUE	TRUE	TRUE	TRUE
MO_1202	TRUE		TRUE
SC_9063	TRUE	TRUE	TRUE	TRUE
SC_9062
SC_9061	TRUE		TRUE		TRUE
MO_1262			TRUE	TRUE	TRUE
MO_1249	TRUE
MO_1244	TRUE		TRUE		TRUE
MO_1241	TRUE	TRUE	TRUE		TRUE
SC_9060
SC_9059	TRUE	TRUE		TRUE	TRUE
SC_9058		TRUE	TRUE		TRUE
SC_9057				TRUE	TRUE
MO_1232
MO_1221			TRUE	TRUE
MO_1219
MO_1215
SC_9055		TRUE	TRUE	TRUE
SC_9038
SC_9050		TRUE		TRUE
MO_1192	TRUE	TRUE	TRUE
MO_1176	TRUE				TRUE
SC_9054					TRUE
SC_9049
SC_9048			TRUE
SC_9047
SC_9046	TRUE		TRUE
MO_1184					TRUE
MO_1179
SC_9043	TRUE
SC_9018	TRUE	TRUE		TRUE
SC_9037
SC_9036		TRUE
SC_9034
SC_9032		TRUE			TRUE
TP_2034
MO_1161			TRUE	TRUE
SC_9030		TRUE	TRUE
TP_2032				TRUE
SC_9029		TRUE	TRUE
SC_9028
SC_9026
TP_2020
SC_9023					TRUE
SC_9022				TRUE	TRUE
SC_9019				TRUE
SC_9017
SC_9016	TRUE	TRUE	TRUE
MO_1124		TRUE		TRUE
MO_1128
MO_1118
MO_1114	TRUE		TRUE	TRUE	TRUE
SC_9012					TRUE
SC_9007
TP_2009
TP_2010					TRUE
SC_9010
SC_9009	TRUE
SC_9008		TRUE			TRUE
TP_2001	TRUE		TRUE		TRUE
MO_1095
SC_9001
MO_1094
MO_1084	TRUE			TRUE
MO_1071
MO_1054		TRUE		TRUE
MO_1040	TRUE	TRUE		TRUE
MO_1020		TRUE		TRUE	TRUE
MO_1014					TRUE
MO_1013					TRUE
TP_2060
SC_9083			TRUE
TP_2064		TRUE
SC_9097	TRUE	TRUE	TRUE
SC_9093	TRUE		TRUE
SC_9092
SC_9099		TRUE	TRUE	TRUE
SC_9094			TRUE
X6115251				TRUE
X6115247	TRUE
X6115242
X6115219
X6115122	TRUE
X6115114					TRUE
X1115202			TRUE
X6115117
X6115115
X1115161		TRUE			TRUE
X1115183	TRUE
X6115237
X6115233
X6115118			TRUE
X6115123
X1115153		TRUE	TRUE	TRUE
X6115121
X1115156	TRUE			TRUE
X1115154	TRUE				TRUE
X6115227				TRUE
X6115234	TRUE
X6115224			TRUE		TRUE
X1115244	TRUE
X1115157	TRUE	TRUE
X6115250				TRUE
